# Accessible and reproducible mass spectrometry imaging data analysis in Galaxy

**DOI:** 10.1101/628719

**Authors:** Melanie Christine Föll, Lennart Moritz, Thomas Wollmann, Maren Nicole Stillger, Niklas Vockert, Martin Werner, Peter Bronsert, Karl Rohr, Björn Andreas Grüning, Oliver Schilling

## Abstract

**Background:** Mass spectrometry imaging is increasingly used in biological and translational research as it has the ability to determine the spatial distribution of hundreds of analytes in a sample. Being at the interface of proteomics/metabolomics and imaging, the acquired data sets are large and complex and often analyzed with proprietary software or in-house scripts, which hinder reproducibility. Open source software solutions that enable reproducible data analysis often require programming skills and are therefore not accessible to many MSI researchers.

**Findings:** We have integrated 18 dedicated mass spectrometry imaging tools into the Galaxy framework to allow accessible, reproducible, and transparent data analysis. Our tools are based on Cardinal, MALDIquant, and scikit-image and enable all major MSI analysis steps such as quality control, visualization, preprocessing, statistical analysis, and image co-registration. Further, we created hands-on training material for use cases in proteomics and metabolomics. To demonstrate the utility of our tools, we re-analyzed a publicly available N-linked glycan imaging dataset. By providing the entire analysis history online, we highlight how the Galaxy framework fosters transparent and reproducible research.

**Conclusion:** The Galaxy framework has emerged as a powerful analysis platform for the analysis of MSI data with ease of use and access together with high levels of reproducibility and transparency.
