## Additional File 1 for "Accessible and reproducible mass spectrometry imaging data analysis in Galaxy"

### Sheet: Sheet1
Galaxy tool	Functions from Cardinal or MALDIquant packages	Functions from packages not included in the basic R distribution
All Cardinal tools	readMSIData (Cardinal)
	Mz-methods (Cardinal)
	Pixels-methods (Cardinal)
	ImageData-methods (Cardinal)
	MSImageProcess-class (Cardinal)
	Coord-methods (Cardinal)
MSI classification	CvApply-methods (Cardinal)	tableGrob (gridExtra)
	plot-methods (Cardinal)	ggplot (ggplot2)
	Image-methods (Cardinal)
	PLS-methods (Cardinal)
	TopLabels-methods (Cardinal)
	OPLS-methods (Cardinal)
	SpatialShrunkenCentroids-methods (Cardinal)
MSI combine	ImageData-methods (Cardinal)	ggplot (ggplot2)
	combine (BiocGenerics)
	writeMSIData (Cardinal)
MSI data exporter	-	-
MSI filtering	writeMSIData (Cardinal)	tableGrob (gridExtra)
		ggplot (ggplot2)
MSI mz images	Image-methods (Cardinal)	tableGrob (gridExtra)
MSI preprocessing	Plot-methods (Cardinal)	tableGrob (gridExtra)
	Normalize-methods (Cardinal)	ggplot (ggplot2)
	ReduceBaseline-methods (Cardinal)
	SmoothSignal-methods (Cardinal)
	PeakPick-methods (Cardinal)
	PeakAlign-methods (Cardinal)
	PeakFilter-methods (Cardinal)
	ReduceDimension-methods (Cardinal)
	writeMSIData (Cardinal)
MSI Qualitycontrol	Image-methods (Cardinal)	tableGrob (gridExtra)
	plot-methods (Cardinal)	ggplot (ggplot2)
	PCA-methods (Cardinal)	brewer.pal – (rcolorbrewer)
MSI segmentation	PCA-methods (Cardinal)	strip.default (lattice)
	Image-methods (Cardinal)	tableGrob (gridExtra)
	SpatialKMeans-methods (Cardinal)
	Plot-methods (Cardinal)
	TopLabels-methods (Cardinal)
	SpatialShrunkenCentroids-methods (Cardinal)
MSI spectra plots	Plot-methods (Cardinal)	ggplot (ggplot2)
	Image-methods (Cardinal)	tableGrob (gridExtra)
		hue_pal (scales)
		pheatmap (pheatmap)
MALDIquant preprocessing	importImzMl (MALDIquantForeign)	tableGrob (gridExtra)
	CreateMassSpectrum (MALDIquant)
	Mz-methods (Cardinal)
	Coord-methods (Cardinal)
	averageMassSpectra (MALDIquant)
	TransformIntensity-methods (MALDIquant)
	SmoothIntensity-methods (MALDIquant)
	EstimateBaseline-methods (MALDIquant)
	CalibrateIntensity-methods (MALDIquant)
	DetectPeaks-methods (MALDIquant)
	determineWarpingFunctions (MALDIquant)
	warpMassSpectra (MALDIquant)
	createMassPeaks (MALDIquant)
	findEmptyMassObjects (MALDIquant)
	removeEmptyMassObjects (MALDIquant)
	exportImzMl,MassSpectrum-method (MALDIquantForeign)
MALDIquant peak detection	importImzMl (MALDIquantForeign)	ggplot (ggplot2)
	CreateMassSpectrum (MALDIquant)	tableGrob (gridExtra)
	Mz-methods (Cardinal)
	Coord-methods (Cardinal)
	Pixels-methods (Cardinal)
	createMassPeaks (MALDIquant)
	averageMassSpectra (MALDIquant)
	EstimateNoise-methods (MALDIquant)
	DetectPeaks-methods (MALDIquant)
	intensityMatrix (MALDIquant)
	MonoisotopicPeaks-methods (MALDIquant)
	determineWarpingFunctions (MALDIquant)
	warpMassSpectra (MALDIquant)
	binPeaks (MALDIquant)
	filterPeaks (MALDIquant)
	exportImzMl,MassSpectrum-method (MALDIquantForeign)
